# The phloem-resident OCTOPUS protein is a novel regulator of flg22-induced responses in *Arabidopsis thaliana*

**DOI:** 10.1101/2022.01.27.478095

**Authors:** Kaitlyn N. Greenwood, Courtney L. King, Isabella Melena, Katherine A. Stegemann, Carina A. Collins

## Abstract

Phloem is a critical tissue that transports photosynthates and extracellular signals in vascular plants. Although a functional phloem is necessary for plant health, it is also an ideal environment for pathogens to access host nutrients to promote pathogenesis. Even though many vascular pathogens induce economically relevant crop damage, very little is known about the mechanism(s) by which phloem cells detect potential pathogens and signal to minimize damage. Our lab searched existing phosphoproteomic databases, mining for proteins that were phosphorylated in response to the defense-elicitor flagellin, or flg22, AND were expressed in vascular cells, and we identified Octopus (OPS). OPS is polarly associated with the plasma membrane (PM) of sieve element cells and promotes their differentiation from procambial precursor cells by inhibiting the function of BIN2 in brassinosteroid-related signaling. The observation that OPS is differentially phosphorylated in response to flg22 led us to the examine whether OPS may function in flg22-induced signaling using *Arabidopsis* T-DNA insertion mutants lacking a functional *OPS*. In wild-type (WT) seedlings, flg22 binds to the PM receptor flagellin sensing 2 (FLS2) to initiate three branches of a signaling cascade that culminates in increased expression of distinct marker genes. Ultimately these signaling pathways lead to the restriction of pathogen growth. Two independent alleles of *ops* were treated with 100 *μ*M flg22 and marker genes from all three branches of FLS2 signaling exhibited higher expression than WT. We also found that in the absence of any flg22, *ops* mutants displayed increased flg22 signaling responses. Our results indicate that OPS may function as a negative regulator of flg22-induced signaling events and is one of very few phloem-resident proteins with a documented role in flg22 signaling. These results indicate that the phloem may be able to sense and response to the threat of bacterial pathogens in a unique way.
