## Supplemental Table 1 for "The phloem-resident OCTOPUS protein is a novel regulator of flg22-induced responses in *Arabidopsis thaliana*"

### Sheet: Sheet1
	Primer Name	Purpose	Sequence (5' to 3')	Reference
	ops-3 LP	genotyping	ACTTTCCTATCGCCGATCATC	This study
	ops-3 RP	genotyping	GTTTAGCCAAGATGAGCAACG	This study
	ops-4 LP	genotyping	AGAAGCTTCAGAAATGGAGGC	This study
	ops-4 RP	genotyping	TAGAATGCCCGTGACTATTCG	This study
	LBb1.3	genotyping	ATTTTGCCGATTTCGGAAC	SALK Signal
	OPS LP	qRT-PCR	TTTGTTGATCAATACAGCCTCATTACAC	This study
	OPS RP	qRT-PCR	GCGACGAGATTGTTGAAGTTAGAG	This study
	ACT2 LP	qRT-PCR	TTCCGCTCTTTCTTTCCAAGCTCA	This study
	ACT2 RP	qRT-PCR	AAGAGGCATCAATTCGATCACTCA	This study
	PHI1 LP	qRT-PCR	TTGGTTTAGACGGGATGGTG	Smith et. al, 2014
	PHI1 RP	qRT-PCR	ACTCCAGTACAAGCCGATCC	Smith et. al, 2014
	FRK1 LP	qRT-PCR	ATCTTCGCTTGGAGCTTCTC	Smith et. al, 2014
	FRK1 RP	qRT-PCR	TGCAGCGCAAGGACTAGAG	Smith et. al, 2014
	PR1 LP	qRT-PCR	GCAATGGATTTGTGGTCAC	Smith et. al, 2014
	PR1 RP	qRT-PCR	GTTCACATAATTCCCACGAGG	Smith et. al, 2014
	WRKY33 LP	qRT-PCR	AGCAAAGAGATGGAAAGGGGACAA	Smith et. al, 2014
	WRKY33 RP	qRT-PCR	GCACTACGATTCTCGGCTCTCTCA	Smith et. al, 2014
